# Limited parallelism in genetic adaptation to brackish water bodies in European sprat and Atlantic herring

**DOI:** 10.1101/2024.02.16.580647

**Authors:** Mats E. Pettersson, María Quintela, François Besnier, Qiaoling Deng, Florian Berg, Cecilie Kvamme, Dorte Bekkevold, Mai-Britt Mosbech, Ignas Bunikis, Roger Lille-Langøy, Iole Leonori, Andreas Wallberg, Kevin A. Glover, Leif Andersson

## Abstract

The European sprat is a small plankton-feeding clupeid present in the northeastern Atlantic Ocean, the Mediterranean Sea as well as in the brackish Baltic Sea and Black Sea. This species is the target of a major fishery and therefore an accurate characterization of its genetic population structure is crucial to delineate proper stock assessments that aid ensuring the fishery’s sustainability. Here we present (*i*) a draft genome assembly, (*ii*) pooled whole genome sequencing of 19 population samples covering most of the species’ distribution range, and (*iii*) the design and test of a SNP-chip resource and use this to validate the population structure inferred from pooled sequencing. These approaches revealed, using the populations sampled here, three major groups of European sprat: Oceanic, Coastal and Brackish with limited differentiation within groups even over wide geographical stretches. Genetic structure is largely driven by six large putative inversions that differentiate Oceanic and Brackish sprats, while Coastal populations display intermediate frequencies. Interestingly, populations from the Baltic and the Black Seas share similar frequencies of haplotypes at these putative inversions despite their distant geographic location. The closely related clupeids European sprat and Atlantic herring both show genetic adaptation to the brackish Baltic Sea, providing an opportunity to explore the extent of genetic parallelism. This analysis revealed limited parallelism in the form of three sharp signals of selection that overlapped between the two species and contained single genes such as *PRLRA*, which encodes the receptor for prolactin, a freshwater-adapting hormone in euryhaline species, and *THRB*, a receptor for thyroid hormones, important both for metabolic regulation and the development of red cone photoreceptors.
