## Supplementary table 1 for "Limited parallelism in genetic adaptation to brackish water bodies in European sprat and Atlantic herring"

### Sheet: Sheet3
Supplementary Table 1: Sample information
Site	Year	Month	Code	POOL	Latitude*	Longitude*	Former genetic cluster
Nordfjord	2001	2023-05-01	NOR2	P3-NOR2	61.8598	6.0042	Norwegian fjords
Nordfjord	2015	2023-12-01	NOR3	P37-NOR3	61.8105	6.11081	Norwegian fjords
Sognefjorden	2015	2023-12-01	SOG2	P4-SOG2	61.4855	7.59723	Norwegian fjords
Hardangerfjorden	2015	2023-12-01	HAR1	P5-HAR1	60.2253	6.05825	Norwegian fjords
Hankø (Oslofjorden)	2018	2023-05-01	HAN	P32-HAN	59.2	10.8	Never tested
Landvikvannet	2015	2023-03-01	LAND15	P9-LAND15	58.317	8.491	Landvik
Landvikvannet	2019	2023-09-01	LAND19	P10-LAND19	58.317	8.491	Landvik
North Sea	2018	2023-07-01	NS1	P14-NS1	56.0493	7.72262	NorthSea_KatSka
North Sea	2008	?	NS3	P16-NS3	54.307	1.8424	NorthSea_KatSka
Bay of Biscay	2008	2023-08-01	BoB	P23-BoB	47.1924	-1.3182	NorthSea_KatSka
Celtic Sea	2009	2023-10-01	CEL	P24-CEL	52.814	-9.85614	NorthSea_KatSka
Kattegat	2018	2023-06-01	SK1	P18-SK1	58.0111	11.1556	NorthSea_KatSka
Kattegat	2018	2023-07-01	SK5	P21-SK5	57.0214	11.7442	NorthSea_KatSka
Uddevalla fjord	2008	2023-05-01	UV	P11-UV	58.2505	11.4275	TRANSITION ZONE
Arkona Basin	2006	2023-05-01	AB	P25-AB	55.1467	13.8454	Baltic
Bornholm Basin S	2006	2023-03-01	BBS	P26-BBS	54.9328	15.6901	Baltic
Gdansk Deep	2006	2023-03-01	GD	P27-GD	54.7509	18.9931	Baltic
Gotland Basin	2006	2023-05-01	GOTB	P39-GOTB	58.4064	20.526	Baltic
Black Sea	2008	2023-12-01	BS	P30-BS	41.0867	40.027	Black Sea
*Decimal degrees format.
