## Supplementary table 2 for "Limited parallelism in genetic adaptation to brackish water bodies in European sprat and Atlantic herring"

### Sheet: Sheet 1
Supplementary Table 2: Regions of divergence
seqnames	start	end	contrast
PGA_scaffold_1118__66_contigs__length_56234773	4717789	4730608	Oceanic_vs_Brackish
PGA_scaffold_1118__66_contigs__length_56234773	9514944	9514955	Oceanic_vs_Brackish
PGA_scaffold_1118__66_contigs__length_56234773	10175878	10175878	Oceanic_vs_Brackish
PGA_scaffold_1118__66_contigs__length_56234773	39230081	39300113	Oceanic_vs_Brackish
PGA_scaffold_1118__66_contigs__length_56234773	42065040	42065040	Oceanic_vs_Brackish
PGA_scaffold_1118__66_contigs__length_56234773	43708883	44098460	Oceanic_vs_Brackish
PGA_scaffold_1118__66_contigs__length_56234773	45710638	45710638	Oceanic_vs_Brackish
PGA_scaffold_1118__66_contigs__length_56234773	52148102	52148102	Oceanic_vs_Brackish
PGA_scaffold_1111__78_contigs__length_49772038	3058996	4443606	Oceanic_vs_Brackish
PGA_scaffold_1111__78_contigs__length_49772038	21163983	21174334	Oceanic_vs_Brackish
PGA_scaffold_1111__78_contigs__length_49772038	26335392	26335392	Oceanic_vs_Brackish
PGA_scaffold_1111__78_contigs__length_49772038	30332360	30332360	Oceanic_vs_Brackish
PGA_scaffold_1111__78_contigs__length_49772038	41791457	42590321	Oceanic_vs_Brackish
PGA_scaffold_1111__78_contigs__length_49772038	43259417	43355677	Oceanic_vs_Brackish
PGA_scaffold_1111__78_contigs__length_49772038	43989822	43989822	Oceanic_vs_Brackish
PGA_scaffold_1112__48_contigs__length_42001033	19645538	19645538	Oceanic_vs_Brackish
PGA_scaffold_1108__43_contigs__length_36098062	16284866	16284914	Oceanic_vs_Brackish
PGA_scaffold_1108__43_contigs__length_36098062	22770994	22771391	Oceanic_vs_Brackish
PGA_scaffold_1108__43_contigs__length_36098062	27685145	27685145	Oceanic_vs_Brackish
PGA_scaffold_1109__40_contigs__length_34818411	6694120	6714321	Oceanic_vs_Brackish
PGA_scaffold_1107__54_contigs__length_31732007	12702675	12702675	Oceanic_vs_Brackish
PGA_scaffold_1107__54_contigs__length_31732007	14301430	14301430	Oceanic_vs_Brackish
PGA_scaffold_1107__54_contigs__length_31732007	16602511	16978717	Oceanic_vs_Brackish
PGA_scaffold_1107__54_contigs__length_31732007	29503981	29504512	Oceanic_vs_Brackish
PGA_scaffold_13__40_contigs__length_28874545	174089	174089	Oceanic_vs_Brackish
PGA_scaffold_13__40_contigs__length_28874545	2352064	2352924	Oceanic_vs_Brackish
PGA_scaffold_13__40_contigs__length_28874545	3193273	3199465	Oceanic_vs_Brackish
PGA_scaffold_13__40_contigs__length_28874545	4169431	4344872	Oceanic_vs_Brackish
PGA_scaffold_13__40_contigs__length_28874545	22636094	22653650	Oceanic_vs_Brackish
PGA_scaffold_13__40_contigs__length_28874545	23907321	25487101	Oceanic_vs_Brackish
PGA_scaffold_13__40_contigs__length_28874545	26096138	26311035	Oceanic_vs_Brackish
PGA_scaffold_13__40_contigs__length_28874545	27312081	27358325	Oceanic_vs_Brackish
PGA_scaffold_1113__35_contigs__length_27024755	5514465	5514465	Oceanic_vs_Brackish
PGA_scaffold_1113__35_contigs__length_27024755	16718846	16718846	Oceanic_vs_Brackish
PGA_scaffold_1113__35_contigs__length_27024755	17234603	17234603	Oceanic_vs_Brackish
PGA_scaffold_1106__41_contigs__length_25158786	7151946	7152072	Oceanic_vs_Brackish
PGA_scaffold_1106__41_contigs__length_25158786	9738161	9738161	Oceanic_vs_Brackish
PGA_scaffold_1106__41_contigs__length_25158786	10505252	10611455	Oceanic_vs_Brackish
PGA_scaffold_4__24_contigs__length_24387585	4673037	4673037	Oceanic_vs_Brackish
PGA_scaffold_4__24_contigs__length_24387585	13232830	13232830	Oceanic_vs_Brackish
PGA_scaffold_4__24_contigs__length_24387585	13862871	13865978	Oceanic_vs_Brackish
PGA_scaffold_1114__20_contigs__length_23438440	23075533	23438248	Oceanic_vs_Brackish
PGA_scaffold_48__33_contigs__length_23346322	20253429	20253941	Oceanic_vs_Brackish
PGA_scaffold_1131__38_contigs__length_22327629	10507723	10613080	Oceanic_vs_Brackish
PGA_scaffold_1119__31_contigs__length_21549996	13757332	13757332	Oceanic_vs_Brackish
PGA_scaffold_1128__32_contigs__length_21475127	5066735	5066735	Oceanic_vs_Brackish
PGA_scaffold_1128__32_contigs__length_21475127	6909536	6909536	Oceanic_vs_Brackish
PGA_scaffold_1132__20_contigs__length_21373292	9054947	9146992	Oceanic_vs_Brackish
PGA_scaffold_1110__33_contigs__length_20919432	4772803	4772803	Oceanic_vs_Brackish
PGA_scaffold_1110__33_contigs__length_20919432	13293875	13304335	Oceanic_vs_Brackish
PGA_scaffold_1110__33_contigs__length_20919432	18374367	18869329	Oceanic_vs_Brackish
PGA_scaffold_1110__33_contigs__length_20919432	19439700	20812119	Oceanic_vs_Brackish
PGA_scaffold_1116__23_contigs__length_12468743	825982	830895	Oceanic_vs_Brackish
PGA_scaffold_1116__23_contigs__length_12468743	3914398	3914398	Oceanic_vs_Brackish
PGA_scaffold_1116__23_contigs__length_12468743	6485841	6606649	Oceanic_vs_Brackish
PGA_scaffold_1116__23_contigs__length_12468743	9739720	9739823	Oceanic_vs_Brackish
PGA_scaffold_40__17_contigs__length_6491151	639394	959421	Oceanic_vs_Brackish
PGA_scaffold_40__17_contigs__length_6491151	1763627	3165171	Oceanic_vs_Brackish
PGA_scaffold_69__9_contigs__length_3302248	2441538	3078572	Oceanic_vs_Brackish
PGA_scaffold_1253__1_contigs__length_2968122	2597519	2603865	Oceanic_vs_Brackish
PGA_scaffold_5__4_contigs__length_1991797	876095	876095	Oceanic_vs_Brackish
PGA_scaffold_357__2_contigs__length_1542598	635455	635455	Oceanic_vs_Brackish
PGA_scaffold_356__2_contigs__length_1447986	708149	708149	Oceanic_vs_Brackish
PGA_scaffold_1081__1_contigs__length_1176958	666421	666421	Oceanic_vs_Brackish
PGA_scaffold_284__1_contigs__length_401023	335593	335593	Oceanic_vs_Brackish
PGA_scaffold_54__1_contigs__length_386152	16572	382282	Oceanic_vs_Brackish
PGA_scaffold_320__1_contigs__length_325030	5393	26137	Oceanic_vs_Brackish
PGA_scaffold_326__1_contigs__length_309856	230229	307638	Oceanic_vs_Brackish
PGA_scaffold_8__1_contigs__length_288357	150052	150052	Oceanic_vs_Brackish
PGA_scaffold_1317__1_contigs__length_287739	255272	269398	Oceanic_vs_Brackish
PGA_scaffold_1122__1_contigs__length_268897	21954	21954	Oceanic_vs_Brackish
PGA_scaffold_10__1_contigs__length_256607	99923	99923	Oceanic_vs_Brackish
PGA_scaffold_70__1_contigs__length_241642	204307	204307	Oceanic_vs_Brackish
PGA_scaffold_111__1_contigs__length_213015	2003	212288	Oceanic_vs_Brackish
PGA_scaffold_113__1_contigs__length_210625	4318	210457	Oceanic_vs_Brackish
PGA_scaffold_128__1_contigs__length_202800	5430	40701	Oceanic_vs_Brackish
PGA_scaffold_133__1_contigs__length_198076	2459	16336	Oceanic_vs_Brackish
PGA_scaffold_141__1_contigs__length_191227	794	164691	Oceanic_vs_Brackish
PGA_scaffold_173__1_contigs__length_182285	20890	181616	Oceanic_vs_Brackish
PGA_scaffold_168__1_contigs__length_182154	4774	115302	Oceanic_vs_Brackish
PGA_scaffold_194__1_contigs__length_173110	63	170643	Oceanic_vs_Brackish
PGA_scaffold_195__1_contigs__length_168873	9547	156396	Oceanic_vs_Brackish
PGA_scaffold_200__1_contigs__length_167812	92188	92188	Oceanic_vs_Brackish
PGA_scaffold_231__1_contigs__length_159521	5098	158575	Oceanic_vs_Brackish
PGA_scaffold_251__1_contigs__length_155234	9226	149746	Oceanic_vs_Brackish
PGA_scaffold_257__1_contigs__length_152672	1146	148102	Oceanic_vs_Brackish
PGA_scaffold_366__1_contigs__length_152517	4822	150666	Oceanic_vs_Brackish
PGA_scaffold_380__1_contigs__length_149079	3561	133148	Oceanic_vs_Brackish
PGA_scaffold_374__1_contigs__length_149044	1443	147605	Oceanic_vs_Brackish
PGA_scaffold_389__1_contigs__length_146957	132312	145728	Oceanic_vs_Brackish
PGA_scaffold_388__1_contigs__length_145631	816	142220	Oceanic_vs_Brackish
PGA_scaffold_435__1_contigs__length_136777	40116	40116	Oceanic_vs_Brackish
PGA_scaffold_441__1_contigs__length_133181	16	133094	Oceanic_vs_Brackish
PGA_scaffold_448__1_contigs__length_132516	21825	131551	Oceanic_vs_Brackish
PGA_scaffold_443__1_contigs__length_132255	6862	131182	Oceanic_vs_Brackish
PGA_scaffold_465__1_contigs__length_128377	13060	110219	Oceanic_vs_Brackish
PGA_scaffold_487__1_contigs__length_123140	4362	122186	Oceanic_vs_Brackish
PGA_scaffold_496__1_contigs__length_120455	4387	120345	Oceanic_vs_Brackish
PGA_scaffold_510__1_contigs__length_117487	37853	37853	Oceanic_vs_Brackish
PGA_scaffold_555__1_contigs__length_108396	3553	107881	Oceanic_vs_Brackish
PGA_scaffold_557__1_contigs__length_107676	1190	105281	Oceanic_vs_Brackish
PGA_scaffold_566__1_contigs__length_106600	18406	92467	Oceanic_vs_Brackish
PGA_scaffold_606__1_contigs__length_104233	4465	103929	Oceanic_vs_Brackish
PGA_scaffold_1118__66_contigs__length_56234773	1274706	1274716	Oceanic_vs_Coastal
PGA_scaffold_1118__66_contigs__length_56234773	8238848	8238852	Oceanic_vs_Coastal
PGA_scaffold_1118__66_contigs__length_56234773	9328563	10546512	Oceanic_vs_Coastal
PGA_scaffold_1118__66_contigs__length_56234773	11909214	11909214	Oceanic_vs_Coastal
PGA_scaffold_1118__66_contigs__length_56234773	14263547	14263547	Oceanic_vs_Coastal
PGA_scaffold_1118__66_contigs__length_56234773	20525039	20525039	Oceanic_vs_Coastal
PGA_scaffold_1118__66_contigs__length_56234773	21044717	21143195	Oceanic_vs_Coastal
PGA_scaffold_1118__66_contigs__length_56234773	21728136	21728136	Oceanic_vs_Coastal
PGA_scaffold_1118__66_contigs__length_56234773	22256775	23920826	Oceanic_vs_Coastal
PGA_scaffold_1118__66_contigs__length_56234773	28052287	28559917	Oceanic_vs_Coastal
PGA_scaffold_1118__66_contigs__length_56234773	30878734	30887381	Oceanic_vs_Coastal
PGA_scaffold_1118__66_contigs__length_56234773	37658707	37658707	Oceanic_vs_Coastal
PGA_scaffold_1118__66_contigs__length_56234773	38499232	38501827	Oceanic_vs_Coastal
PGA_scaffold_1118__66_contigs__length_56234773	39230090	39304462	Oceanic_vs_Coastal
PGA_scaffold_1118__66_contigs__length_56234773	43071701	44704479	Oceanic_vs_Coastal
PGA_scaffold_1118__66_contigs__length_56234773	45939813	45939813	Oceanic_vs_Coastal
PGA_scaffold_1118__66_contigs__length_56234773	52148102	52148102	Oceanic_vs_Coastal
PGA_scaffold_1118__66_contigs__length_56234773	52766503	52766503	Oceanic_vs_Coastal
PGA_scaffold_1118__66_contigs__length_56234773	54347848	54769966	Oceanic_vs_Coastal
PGA_scaffold_1111__78_contigs__length_49772038	3058390	4742741	Oceanic_vs_Coastal
PGA_scaffold_1111__78_contigs__length_49772038	5271493	5271530	Oceanic_vs_Coastal
PGA_scaffold_1111__78_contigs__length_49772038	6219645	6443329	Oceanic_vs_Coastal
PGA_scaffold_1111__78_contigs__length_49772038	8926725	9064342	Oceanic_vs_Coastal
PGA_scaffold_1111__78_contigs__length_49772038	10850030	11054828	Oceanic_vs_Coastal
PGA_scaffold_1111__78_contigs__length_49772038	12387940	12502251	Oceanic_vs_Coastal
PGA_scaffold_1111__78_contigs__length_49772038	13833743	13982111	Oceanic_vs_Coastal
PGA_scaffold_1111__78_contigs__length_49772038	15876597	17062023	Oceanic_vs_Coastal
PGA_scaffold_1111__78_contigs__length_49772038	17863460	17994819	Oceanic_vs_Coastal
PGA_scaffold_1111__78_contigs__length_49772038	18839302	19292337	Oceanic_vs_Coastal
PGA_scaffold_1111__78_contigs__length_49772038	20029324	20029324	Oceanic_vs_Coastal
PGA_scaffold_1111__78_contigs__length_49772038	21091325	21203051	Oceanic_vs_Coastal
PGA_scaffold_1111__78_contigs__length_49772038	22202584	22866569	Oceanic_vs_Coastal
PGA_scaffold_1111__78_contigs__length_49772038	23532535	24308184	Oceanic_vs_Coastal
PGA_scaffold_1111__78_contigs__length_49772038	25210382	25283450	Oceanic_vs_Coastal
PGA_scaffold_1111__78_contigs__length_49772038	26461539	26855919	Oceanic_vs_Coastal
PGA_scaffold_1111__78_contigs__length_49772038	30658812	31156985	Oceanic_vs_Coastal
PGA_scaffold_1111__78_contigs__length_49772038	32424635	32424635	Oceanic_vs_Coastal
PGA_scaffold_1111__78_contigs__length_49772038	33284046	33637682	Oceanic_vs_Coastal
PGA_scaffold_1111__78_contigs__length_49772038	35510804	35510841	Oceanic_vs_Coastal
PGA_scaffold_1111__78_contigs__length_49772038	37453378	37726163	Oceanic_vs_Coastal
PGA_scaffold_1111__78_contigs__length_49772038	39342269	39368854	Oceanic_vs_Coastal
PGA_scaffold_1111__78_contigs__length_49772038	40561732	41053652	Oceanic_vs_Coastal
PGA_scaffold_1111__78_contigs__length_49772038	41807385	42595453	Oceanic_vs_Coastal
PGA_scaffold_1111__78_contigs__length_49772038	43258328	44128896	Oceanic_vs_Coastal
PGA_scaffold_1111__78_contigs__length_49772038	47739129	47739129	Oceanic_vs_Coastal
PGA_scaffold_1111__78_contigs__length_49772038	48484090	48484092	Oceanic_vs_Coastal
PGA_scaffold_1112__48_contigs__length_42001033	4347430	4347430	Oceanic_vs_Coastal
PGA_scaffold_1112__48_contigs__length_42001033	6029080	6029080	Oceanic_vs_Coastal
PGA_scaffold_1112__48_contigs__length_42001033	16517313	17357876	Oceanic_vs_Coastal
PGA_scaffold_1112__48_contigs__length_42001033	18103905	18103997	Oceanic_vs_Coastal
PGA_scaffold_1112__48_contigs__length_42001033	19962963	20191085	Oceanic_vs_Coastal
PGA_scaffold_1112__48_contigs__length_42001033	21790487	21790487	Oceanic_vs_Coastal
PGA_scaffold_1112__48_contigs__length_42001033	23958085	23958085	Oceanic_vs_Coastal
PGA_scaffold_1112__48_contigs__length_42001033	32293705	32293705	Oceanic_vs_Coastal
PGA_scaffold_1108__43_contigs__length_36098062	989932	989932	Oceanic_vs_Coastal
PGA_scaffold_1108__43_contigs__length_36098062	3615432	3765287	Oceanic_vs_Coastal
PGA_scaffold_1108__43_contigs__length_36098062	5148300	5464533	Oceanic_vs_Coastal
PGA_scaffold_1108__43_contigs__length_36098062	8420329	8420329	Oceanic_vs_Coastal
PGA_scaffold_1108__43_contigs__length_36098062	15960849	16471940	Oceanic_vs_Coastal
PGA_scaffold_1108__43_contigs__length_36098062	18057239	18174506	Oceanic_vs_Coastal
PGA_scaffold_1108__43_contigs__length_36098062	22487174	22771983	Oceanic_vs_Coastal
PGA_scaffold_1108__43_contigs__length_36098062	23461612	23461682	Oceanic_vs_Coastal
PGA_scaffold_1108__43_contigs__length_36098062	25275014	25275014	Oceanic_vs_Coastal
PGA_scaffold_1108__43_contigs__length_36098062	26461163	26461163	Oceanic_vs_Coastal
PGA_scaffold_1108__43_contigs__length_36098062	29192379	29192379	Oceanic_vs_Coastal
PGA_scaffold_1108__43_contigs__length_36098062	31199021	31199021	Oceanic_vs_Coastal
PGA_scaffold_1109__40_contigs__length_34818411	302454	405762	Oceanic_vs_Coastal
PGA_scaffold_1109__40_contigs__length_34818411	2374120	2844712	Oceanic_vs_Coastal
PGA_scaffold_1109__40_contigs__length_34818411	5445588	5445588	Oceanic_vs_Coastal
PGA_scaffold_1109__40_contigs__length_34818411	6522074	6522075	Oceanic_vs_Coastal
PGA_scaffold_1109__40_contigs__length_34818411	7957843	7957843	Oceanic_vs_Coastal
PGA_scaffold_1109__40_contigs__length_34818411	10014057	10014057	Oceanic_vs_Coastal
PGA_scaffold_1109__40_contigs__length_34818411	15687196	15687196	Oceanic_vs_Coastal
PGA_scaffold_1109__40_contigs__length_34818411	16452756	16809247	Oceanic_vs_Coastal
PGA_scaffold_1109__40_contigs__length_34818411	22835353	22835353	Oceanic_vs_Coastal
PGA_scaffold_1109__40_contigs__length_34818411	23650350	23650350	Oceanic_vs_Coastal
PGA_scaffold_1109__40_contigs__length_34818411	24586402	24623448	Oceanic_vs_Coastal
PGA_scaffold_1109__40_contigs__length_34818411	25168837	25295203	Oceanic_vs_Coastal
PGA_scaffold_1109__40_contigs__length_34818411	26502247	28074443	Oceanic_vs_Coastal
PGA_scaffold_1109__40_contigs__length_34818411	29404686	29709046	Oceanic_vs_Coastal
PGA_scaffold_1109__40_contigs__length_34818411	31678839	32725176	Oceanic_vs_Coastal
PGA_scaffold_1109__40_contigs__length_34818411	33895746	33895746	Oceanic_vs_Coastal
PGA_scaffold_1107__54_contigs__length_31732007	1799380	1799380	Oceanic_vs_Coastal
PGA_scaffold_1107__54_contigs__length_31732007	6069115	6069117	Oceanic_vs_Coastal
PGA_scaffold_1107__54_contigs__length_31732007	8815908	8815924	Oceanic_vs_Coastal
PGA_scaffold_1107__54_contigs__length_31732007	10395920	10395920	Oceanic_vs_Coastal
PGA_scaffold_1107__54_contigs__length_31732007	13837806	15135882	Oceanic_vs_Coastal
PGA_scaffold_1107__54_contigs__length_31732007	16624652	17044056	Oceanic_vs_Coastal
PGA_scaffold_1107__54_contigs__length_31732007	17761302	18212357	Oceanic_vs_Coastal
PGA_scaffold_1107__54_contigs__length_31732007	20134889	20135489	Oceanic_vs_Coastal
PGA_scaffold_1107__54_contigs__length_31732007	22003809	22003809	Oceanic_vs_Coastal
PGA_scaffold_1107__54_contigs__length_31732007	22629442	22629442	Oceanic_vs_Coastal
PGA_scaffold_1107__54_contigs__length_31732007	23981009	23981009	Oceanic_vs_Coastal
PGA_scaffold_1107__54_contigs__length_31732007	26575239	26575239	Oceanic_vs_Coastal
PGA_scaffold_1107__54_contigs__length_31732007	28228102	28228116	Oceanic_vs_Coastal
PGA_scaffold_13__40_contigs__length_28874545	174089	174089	Oceanic_vs_Coastal
PGA_scaffold_13__40_contigs__length_28874545	21398605	21398614	Oceanic_vs_Coastal
PGA_scaffold_13__40_contigs__length_28874545	23123948	26941937	Oceanic_vs_Coastal
PGA_scaffold_13__40_contigs__length_28874545	28499582	28499582	Oceanic_vs_Coastal
PGA_scaffold_1113__35_contigs__length_27024755	611873	4605208	Oceanic_vs_Coastal
PGA_scaffold_1113__35_contigs__length_27024755	5215897	5583416	Oceanic_vs_Coastal
PGA_scaffold_1113__35_contigs__length_27024755	8163058	8163058	Oceanic_vs_Coastal
PGA_scaffold_1113__35_contigs__length_27024755	12339044	12339044	Oceanic_vs_Coastal
PGA_scaffold_1113__35_contigs__length_27024755	13383980	13834934	Oceanic_vs_Coastal
PGA_scaffold_1113__35_contigs__length_27024755	18830882	18830882	Oceanic_vs_Coastal
PGA_scaffold_1113__35_contigs__length_27024755	23722099	23862806	Oceanic_vs_Coastal
PGA_scaffold_1113__35_contigs__length_27024755	25977454	26340735	Oceanic_vs_Coastal
PGA_scaffold_1106__41_contigs__length_25158786	164412	164412	Oceanic_vs_Coastal
PGA_scaffold_1106__41_contigs__length_25158786	948554	948554	Oceanic_vs_Coastal
PGA_scaffold_1106__41_contigs__length_25158786	4557929	4557929	Oceanic_vs_Coastal
PGA_scaffold_1106__41_contigs__length_25158786	5489223	5489223	Oceanic_vs_Coastal
PGA_scaffold_1106__41_contigs__length_25158786	11941259	11941259	Oceanic_vs_Coastal
PGA_scaffold_1106__41_contigs__length_25158786	12991738	12991738	Oceanic_vs_Coastal
PGA_scaffold_1106__41_contigs__length_25158786	19568868	19568868	Oceanic_vs_Coastal
PGA_scaffold_1106__41_contigs__length_25158786	20979374	20979374	Oceanic_vs_Coastal
PGA_scaffold_1106__41_contigs__length_25158786	25140717	25146337	Oceanic_vs_Coastal
PGA_scaffold_26__30_contigs__length_25080486	305393	727650	Oceanic_vs_Coastal
PGA_scaffold_26__30_contigs__length_25080486	3568645	3568645	Oceanic_vs_Coastal
PGA_scaffold_26__30_contigs__length_25080486	4679523	4679523	Oceanic_vs_Coastal
PGA_scaffold_26__30_contigs__length_25080486	16526537	16526537	Oceanic_vs_Coastal
PGA_scaffold_26__30_contigs__length_25080486	19729664	19729664	Oceanic_vs_Coastal
PGA_scaffold_26__30_contigs__length_25080486	22766864	22766864	Oceanic_vs_Coastal
PGA_scaffold_4__24_contigs__length_24387585	830368	830378	Oceanic_vs_Coastal
PGA_scaffold_4__24_contigs__length_24387585	4375061	4375061	Oceanic_vs_Coastal
PGA_scaffold_4__24_contigs__length_24387585	5944606	5944606	Oceanic_vs_Coastal
PGA_scaffold_4__24_contigs__length_24387585	7332142	7332144	Oceanic_vs_Coastal
PGA_scaffold_4__24_contigs__length_24387585	9282387	9393125	Oceanic_vs_Coastal
PGA_scaffold_4__24_contigs__length_24387585	10084912	10084912	Oceanic_vs_Coastal
PGA_scaffold_4__24_contigs__length_24387585	12574159	12574159	Oceanic_vs_Coastal
PGA_scaffold_4__24_contigs__length_24387585	14069117	14069117	Oceanic_vs_Coastal
PGA_scaffold_4__24_contigs__length_24387585	19345660	19345661	Oceanic_vs_Coastal
PGA_scaffold_4__24_contigs__length_24387585	22750903	22790042	Oceanic_vs_Coastal
PGA_scaffold_1114__20_contigs__length_23438440	22528855	22528855	Oceanic_vs_Coastal
PGA_scaffold_48__33_contigs__length_23346322	1148343	1148343	Oceanic_vs_Coastal
PGA_scaffold_48__33_contigs__length_23346322	1947128	1947128	Oceanic_vs_Coastal
PGA_scaffold_48__33_contigs__length_23346322	2533799	2533812	Oceanic_vs_Coastal
PGA_scaffold_48__33_contigs__length_23346322	4262769	4262769	Oceanic_vs_Coastal
PGA_scaffold_48__33_contigs__length_23346322	5876101	5876101	Oceanic_vs_Coastal
PGA_scaffold_48__33_contigs__length_23346322	6994197	6994197	Oceanic_vs_Coastal
PGA_scaffold_48__33_contigs__length_23346322	13732251	13732251	Oceanic_vs_Coastal
PGA_scaffold_48__33_contigs__length_23346322	16337383	16337383	Oceanic_vs_Coastal
PGA_scaffold_48__33_contigs__length_23346322	19026609	19026624	Oceanic_vs_Coastal
PGA_scaffold_1131__38_contigs__length_22327629	5829893	5829893	Oceanic_vs_Coastal
PGA_scaffold_1131__38_contigs__length_22327629	10433123	10759445	Oceanic_vs_Coastal
PGA_scaffold_1131__38_contigs__length_22327629	11268028	11268028	Oceanic_vs_Coastal
PGA_scaffold_1131__38_contigs__length_22327629	11902399	13495531	Oceanic_vs_Coastal
PGA_scaffold_1131__38_contigs__length_22327629	15123206	15123206	Oceanic_vs_Coastal
PGA_scaffold_1131__38_contigs__length_22327629	20613085	20613085	Oceanic_vs_Coastal
PGA_scaffold_45__32_contigs__length_22043237	2606618	2606619	Oceanic_vs_Coastal
PGA_scaffold_45__32_contigs__length_22043237	5889638	6363888	Oceanic_vs_Coastal
PGA_scaffold_45__32_contigs__length_22043237	10384781	10384781	Oceanic_vs_Coastal
PGA_scaffold_45__32_contigs__length_22043237	17210060	17210094	Oceanic_vs_Coastal
PGA_scaffold_45__32_contigs__length_22043237	20509817	20509817	Oceanic_vs_Coastal
PGA_scaffold_45__32_contigs__length_22043237	21929334	21929334	Oceanic_vs_Coastal
PGA_scaffold_1119__31_contigs__length_21549996	96590	386429	Oceanic_vs_Coastal
PGA_scaffold_1119__31_contigs__length_21549996	2040702	2040702	Oceanic_vs_Coastal
PGA_scaffold_1119__31_contigs__length_21549996	11851531	11851531	Oceanic_vs_Coastal
PGA_scaffold_1119__31_contigs__length_21549996	13757332	13757332	Oceanic_vs_Coastal
PGA_scaffold_1119__31_contigs__length_21549996	18361594	18361594	Oceanic_vs_Coastal
PGA_scaffold_1119__31_contigs__length_21549996	20356035	20356035	Oceanic_vs_Coastal
PGA_scaffold_1128__32_contigs__length_21475127	1316210	1316210	Oceanic_vs_Coastal
PGA_scaffold_1128__32_contigs__length_21475127	2042076	2073471	Oceanic_vs_Coastal
PGA_scaffold_1128__32_contigs__length_21475127	7415681	7415681	Oceanic_vs_Coastal
PGA_scaffold_1132__20_contigs__length_21373292	3694037	3694037	Oceanic_vs_Coastal
PGA_scaffold_1132__20_contigs__length_21373292	6694372	6694372	Oceanic_vs_Coastal
PGA_scaffold_1132__20_contigs__length_21373292	7314692	7314692	Oceanic_vs_Coastal
PGA_scaffold_1132__20_contigs__length_21373292	13459909	13459909	Oceanic_vs_Coastal
PGA_scaffold_1110__33_contigs__length_20919432	127700	692698	Oceanic_vs_Coastal
PGA_scaffold_1110__33_contigs__length_20919432	1475931	1497996	Oceanic_vs_Coastal
PGA_scaffold_1110__33_contigs__length_20919432	4595203	5238512	Oceanic_vs_Coastal
PGA_scaffold_1110__33_contigs__length_20919432	6206993	6290989	Oceanic_vs_Coastal
PGA_scaffold_1110__33_contigs__length_20919432	7971398	8447747	Oceanic_vs_Coastal
PGA_scaffold_1110__33_contigs__length_20919432	9554907	9666071	Oceanic_vs_Coastal
PGA_scaffold_1110__33_contigs__length_20919432	10488689	10557625	Oceanic_vs_Coastal
PGA_scaffold_1110__33_contigs__length_20919432	14874180	14874534	Oceanic_vs_Coastal
PGA_scaffold_1110__33_contigs__length_20919432	15924922	15924922	Oceanic_vs_Coastal
PGA_scaffold_1110__33_contigs__length_20919432	17717624	20805242	Oceanic_vs_Coastal
PGA_scaffold_1129__24_contigs__length_18973662	13324014	13324014	Oceanic_vs_Coastal
PGA_scaffold_1116__23_contigs__length_12468743	201773	830895	Oceanic_vs_Coastal
PGA_scaffold_1116__23_contigs__length_12468743	1579763	1579763	Oceanic_vs_Coastal
PGA_scaffold_1116__23_contigs__length_12468743	3914398	3914398	Oceanic_vs_Coastal
PGA_scaffold_1116__23_contigs__length_12468743	6226755	6226755	Oceanic_vs_Coastal
PGA_scaffold_40__17_contigs__length_6491151	294436	1175513	Oceanic_vs_Coastal
PGA_scaffold_40__17_contigs__length_6491151	1764225	3201305	Oceanic_vs_Coastal
PGA_scaffold_1__6_contigs__length_4787712	640090	640090	Oceanic_vs_Coastal
PGA_scaffold_1__6_contigs__length_4787712	2940078	2940103	Oceanic_vs_Coastal
PGA_scaffold_1__6_contigs__length_4787712	4197607	4197607	Oceanic_vs_Coastal
PGA_scaffold_69__9_contigs__length_3302248	1549256	1549256	Oceanic_vs_Coastal
PGA_scaffold_69__9_contigs__length_3302248	2847417	3014304	Oceanic_vs_Coastal
PGA_scaffold_290__1_contigs__length_2935249	618101	618101	Oceanic_vs_Coastal
PGA_scaffold_1115__10_contigs__length_2574433	1384251	1526517	Oceanic_vs_Coastal
PGA_scaffold_1115__10_contigs__length_2574433	2473944	2473944	Oceanic_vs_Coastal
PGA_scaffold_2__5_contigs__length_2546769	729670	729676	Oceanic_vs_Coastal
PGA_scaffold_362__2_contigs__length_2436512	2393394	2414350	Oceanic_vs_Coastal
PGA_scaffold_15__6_contigs__length_2027686	393565	1018551	Oceanic_vs_Coastal
PGA_scaffold_5__4_contigs__length_1991797	876095	876095	Oceanic_vs_Coastal
PGA_scaffold_29__2_contigs__length_1879414	220756	337407	Oceanic_vs_Coastal
PGA_scaffold_29__2_contigs__length_1879414	1372038	1372038	Oceanic_vs_Coastal
PGA_scaffold_1120__6_contigs__length_1775980	814749	814749	Oceanic_vs_Coastal
PGA_scaffold_1081__1_contigs__length_1176958	115425	115425	Oceanic_vs_Coastal
PGA_scaffold_1081__1_contigs__length_1176958	666421	798932	Oceanic_vs_Coastal
PGA_scaffold_343__1_contigs__length_935278	520560	520560	Oceanic_vs_Coastal
PGA_scaffold_267__2_contigs__length_877426	607297	607297	Oceanic_vs_Coastal
PGA_scaffold_1130__2_contigs__length_666990	277617	277617	Oceanic_vs_Coastal
PGA_scaffold_1088__1_contigs__length_568850	21829	21829	Oceanic_vs_Coastal
PGA_scaffold_1090__1_contigs__length_537580	532150	532150	Oceanic_vs_Coastal
PGA_scaffold_122__3_contigs__length_517114	245249	245267	Oceanic_vs_Coastal
PGA_scaffold_49__2_contigs__length_503007	373213	373213	Oceanic_vs_Coastal
PGA_scaffold_328__2_contigs__length_427319	408216	408216	Oceanic_vs_Coastal
PGA_scaffold_281__1_contigs__length_421586	173836	173836	Oceanic_vs_Coastal
PGA_scaffold_339__1_contigs__length_415558	309165	309165	Oceanic_vs_Coastal
PGA_scaffold_36__2_contigs__length_391730	252014	252014	Oceanic_vs_Coastal
PGA_scaffold_54__1_contigs__length_386152	188126	321929	Oceanic_vs_Coastal
PGA_scaffold_1329__1_contigs__length_368942	232535	232535	Oceanic_vs_Coastal
PGA_scaffold_299__1_contigs__length_367761	15702	281024	Oceanic_vs_Coastal
PGA_scaffold_303__1_contigs__length_358158	123205	305399	Oceanic_vs_Coastal
PGA_scaffold_311__1_contigs__length_342165	222973	270479	Oceanic_vs_Coastal
PGA_scaffold_24__2_contigs__length_330846	279685	279685	Oceanic_vs_Coastal
PGA_scaffold_319__1_contigs__length_329989	294413	294413	Oceanic_vs_Coastal
PGA_scaffold_317__1_contigs__length_327046	160983	161038	Oceanic_vs_Coastal
PGA_scaffold_316__1_contigs__length_325145	77808	77808	Oceanic_vs_Coastal
PGA_scaffold_320__1_contigs__length_325030	14314	14314	Oceanic_vs_Coastal
PGA_scaffold_321__1_contigs__length_322136	41506	41506	Oceanic_vs_Coastal
PGA_scaffold_326__1_contigs__length_309856	151892	308857	Oceanic_vs_Coastal
PGA_scaffold_332__1_contigs__length_304581	236609	236609	Oceanic_vs_Coastal
PGA_scaffold_8__1_contigs__length_288357	150052	150052	Oceanic_vs_Coastal
PGA_scaffold_1317__1_contigs__length_287739	133851	264947	Oceanic_vs_Coastal
PGA_scaffold_1337__1_contigs__length_285680	170924	170924	Oceanic_vs_Coastal
PGA_scaffold_28__1_contigs__length_281531	36008	36008	Oceanic_vs_Coastal
PGA_scaffold_27__1_contigs__length_277999	84702	163050	Oceanic_vs_Coastal
PGA_scaffold_34__1_contigs__length_274065	5452	5452	Oceanic_vs_Coastal
PGA_scaffold_43__1_contigs__length_269455	262566	262566	Oceanic_vs_Coastal
PGA_scaffold_1123__1_contigs__length_264411	194650	230931	Oceanic_vs_Coastal
PGA_scaffold_59__1_contigs__length_254196	94467	94467	Oceanic_vs_Coastal
PGA_scaffold_79__1_contigs__length_234648	107251	107251	Oceanic_vs_Coastal
PGA_scaffold_84__1_contigs__length_231694	61768	61768	Oceanic_vs_Coastal
PGA_scaffold_88__1_contigs__length_227725	195009	195009	Oceanic_vs_Coastal
PGA_scaffold_96__1_contigs__length_219513	19648	19648	Oceanic_vs_Coastal
PGA_scaffold_94__1_contigs__length_219110	10732	10732	Oceanic_vs_Coastal
PGA_scaffold_104__1_contigs__length_216965	105628	105628	Oceanic_vs_Coastal
PGA_scaffold_106__1_contigs__length_215810	150895	150895	Oceanic_vs_Coastal
PGA_scaffold_111__1_contigs__length_213015	2003	212288	Oceanic_vs_Coastal
PGA_scaffold_113__1_contigs__length_210625	2480	210457	Oceanic_vs_Coastal
PGA_scaffold_129__1_contigs__length_198374	19522	19544	Oceanic_vs_Coastal
PGA_scaffold_141__1_contigs__length_191227	4508	161083	Oceanic_vs_Coastal
PGA_scaffold_151__1_contigs__length_190992	93299	93299	Oceanic_vs_Coastal
PGA_scaffold_173__1_contigs__length_182285	53589	163633	Oceanic_vs_Coastal
PGA_scaffold_168__1_contigs__length_182154	83949	83949	Oceanic_vs_Coastal
PGA_scaffold_194__1_contigs__length_173110	5572	170643	Oceanic_vs_Coastal
PGA_scaffold_212__1_contigs__length_168988	81144	81144	Oceanic_vs_Coastal
PGA_scaffold_204__1_contigs__length_167845	149261	149261	Oceanic_vs_Coastal
PGA_scaffold_215__1_contigs__length_166566	27537	39345	Oceanic_vs_Coastal
PGA_scaffold_211__1_contigs__length_162983	24424	24424	Oceanic_vs_Coastal
PGA_scaffold_203__1_contigs__length_162514	10764	136091	Oceanic_vs_Coastal
PGA_scaffold_223__1_contigs__length_161934	71534	71548	Oceanic_vs_Coastal
PGA_scaffold_231__1_contigs__length_159521	16261	140305	Oceanic_vs_Coastal
PGA_scaffold_248__1_contigs__length_158057	60729	60730	Oceanic_vs_Coastal
PGA_scaffold_241__1_contigs__length_156659	29798	29798	Oceanic_vs_Coastal
PGA_scaffold_251__1_contigs__length_155234	81471	81471	Oceanic_vs_Coastal
PGA_scaffold_257__1_contigs__length_152672	3030	122402	Oceanic_vs_Coastal
PGA_scaffold_380__1_contigs__length_149079	3594	124603	Oceanic_vs_Coastal
PGA_scaffold_374__1_contigs__length_149044	8204	124017	Oceanic_vs_Coastal
PGA_scaffold_389__1_contigs__length_146957	132312	145920	Oceanic_vs_Coastal
PGA_scaffold_388__1_contigs__length_145631	816	130682	Oceanic_vs_Coastal
PGA_scaffold_403__1_contigs__length_139680	45275	45275	Oceanic_vs_Coastal
PGA_scaffold_420__1_contigs__length_136647	43893	43893	Oceanic_vs_Coastal
PGA_scaffold_427__1_contigs__length_134815	126163	126163	Oceanic_vs_Coastal
PGA_scaffold_452__1_contigs__length_134160	31345	31345	Oceanic_vs_Coastal
PGA_scaffold_428__1_contigs__length_133618	111398	111398	Oceanic_vs_Coastal
PGA_scaffold_441__1_contigs__length_133181	33861	69536	Oceanic_vs_Coastal
PGA_scaffold_448__1_contigs__length_132516	21825	131551	Oceanic_vs_Coastal
PGA_scaffold_443__1_contigs__length_132255	6862	131182	Oceanic_vs_Coastal
PGA_scaffold_460__1_contigs__length_128797	108402	108402	Oceanic_vs_Coastal
PGA_scaffold_465__1_contigs__length_128377	18384	78883	Oceanic_vs_Coastal
PGA_scaffold_462__1_contigs__length_127231	110675	110675	Oceanic_vs_Coastal
PGA_scaffold_492__1_contigs__length_123753	68359	115456	Oceanic_vs_Coastal
PGA_scaffold_487__1_contigs__length_123140	82085	121939	Oceanic_vs_Coastal
PGA_scaffold_503__1_contigs__length_121096	110407	110407	Oceanic_vs_Coastal
PGA_scaffold_518__1_contigs__length_114634	13023	13023	Oceanic_vs_Coastal
PGA_scaffold_534__1_contigs__length_111852	69964	69964	Oceanic_vs_Coastal
PGA_scaffold_540__1_contigs__length_110096	11175	11175	Oceanic_vs_Coastal
PGA_scaffold_555__1_contigs__length_108396	3553	101889	Oceanic_vs_Coastal
PGA_scaffold_557__1_contigs__length_107676	1190	104302	Oceanic_vs_Coastal
PGA_scaffold_551__1_contigs__length_106177	74951	74951	Oceanic_vs_Coastal
PGA_scaffold_606__1_contigs__length_104233	4465	103930	Oceanic_vs_Coastal
PGA_scaffold_584__1_contigs__length_102027	56376	56376	Oceanic_vs_Coastal
