## Supplementary table 3 for "Limited parallelism in genetic adaptation to brackish water bodies in European sprat and Atlantic herring"

### Sheet: Dissolved oxygen
Supplementary Table 5: Outlier SNPs (Oxygen)
Locus	Chromosome	Base-pair position (bp units)
AX_650177089	ctg.000017F	398952
AX_650178004	ctg.000092F	1119982
AX_650178599	ctg.000341F	410378
AX_650178961	ctg.000215F	438557
AX_650179897	ctg.000569F	3781
AX_650179936	ctg.000370F	872949
AX_650179993	ctg.000385F	805720
AX_650180213	ctg.000627F	605177
AX_650180335	ctg.000683F	428200
AX_650180492	ctg.000725F	234714
AX_650180688	ctg.000804F	119740

### Sheet: Salinity
Supplementary Table 5: Outlier SNPs (Salinity)
Locus	Chromosome	Base-pair position (bp units)
AX_650176569	ctg.000061F	1859169
AX_650176852	ctg.000090F	60414
AX_650176976	ctg.000107F	512993
AX_650177061	ctg.000014F	2020994
AX_650177467	ctg.000046F	377162
AX_650177641	ctg.000058F	1098525
AX_650178001	ctg.000227F	848709
AX_650178876	ctg.000396F	58411
AX_650179504	ctg.000462F	583025
AX_650179601	ctg.000488F	370298
AX_650179916	ctg.000369F	904557
AX_650180497	ctg.000449F	684974
AX_650180914	ctg.000902F	313655
AX_650181301	ctg.000934F	184269
AX_650181374	ctg.000647F	10629
AX_650181714	ctg.000772F	388492
AX_650181975	ctg.000880F	288132
AX_650182294	ctg.001129F	111710
AX_650182429	ctg.000926F	3040
AX_650182647	ctg.001195F	317397
AX_650182727	ctg.001233F	175514
AX_650183020	ctg.001034F	369833
AX_650183060	ctg.001049F	307742
AX_650183163	ctg.001287F	70304
AX_650183389	ctg.001400F	265982
AX_650183491	ctg.001454F	66796
AX_650183750	ctg.001598F	31422
AX_650183842	ctg.001609F	1869
AX_650184145	ctg.001258F	142576
AX_650184170	ctg.001690F	38224
AX_650184373	ctg.001776F	47601
AX_650184606	ctg.001804F	141747
AX_650184943	ctg.001581F	189077
AX_650185004	ctg.001947F	148533
AX_650185247	ctg.002096F	94059
AX_650185277	ctg.001683F	56946
AX_650185532	ctg.002170F	86127
AX_650185609	ctg.002203F	2837
AX_650185789	ctg.002325F	67778
AX_650186010	ctg.002397F	91605
AX_650186085	ctg.001886F	111415
AX_650186161	ctg.002463F	48347
AX_650186205	ctg.002482F	100132
AX_650186443	ctg.002051F	117454
AX_650186484	ctg.002759F	69374
AX_650186565	ctg.002869F	38770
AX_650186776	ctg.003096F	15420
AX_650186779	ctg.002129F	143794
AX_650186863	ctg.003272F	32211
AX_650186983	ctg.003338F	30797
AX_650187053	ctg.003460F	6511
AX_650187137	ctg.003582F	4176
AX_650187142	ctg.002347F	40065
AX_650187147	ctg.003600F	56057
AX_650187490	ctg.002636F	78224
AX_650187652	ctg.002955F	22746
AX_650187773	ctg.003327F	5689
AX_650187863	ctg.003463F	54523
AX_650187911	ctg.003659F	27263
AX_650187938	ctg.003722F	18832
